# Guiding the Refinement of Biochemical Knowledgebases with Ensembles of Metabolic Networks and Machine Learning

**DOI:** 10.1101/460071

**Authors:** Gregory L. Medlock, Jason A. Papin

## Abstract

Mechanistic models are becoming common in biology and medicine. These models are often more generalizable than data-driven models because they explicitly represent biological knowledge, enabling simulation of scenarios that were not used to construct the model. While this generalizability has advantages, it also creates a dilemma: how should model curation efforts be focused to improve model performance? Here, we develop a machine learning-guided solution to this problem for genome-scale metabolic models. We generate an ensemble of candidate models consistent with experimental data, then perform *in silico* ensemble simulations for which improved predictiveness is desired. We apply unsupervised and supervised learning to the simulation output to identify structural variation in ensemble members that maximally influences variance in simulation outcomes across the ensemble. The resulting structural variants are high priority candidates for curation through targeted experimentation. We demonstrate this approach, called **A**utomated **M**etabolic **M**odel **E**nsemble-**D**riven **E**limination of **U**ncertainty with **S**tatistical learning (**AMMEDEUS**), by applying it to 29 bacterial species to identify curation targets that improve gene essentiality predictions. We then compile these curation targets from all 29 species to prioritize refinement of the entire biochemical database used to generate them. AMMEDEUS is a fully automated, scalable, and performance-driven recommendation system that complements human intuition during the curation of hypothesis-driven models and biochemical databases.

**Significance:** Mechanistic computational models, such as metabolic and signaling networks, are becoming common in biology. These models contain a comprehensive representation of components and interactions for a given system, making them generalizable and often more predictive than simpler models. However, their size and connectivity make it difficult to identify which parts of a model need to be changed to improve performance further. Here, we develop a strategy to guide this process and apply it to metabolic models for a set of bacterial species. We use this strategy to identify model components that should be investigated, and demonstrate that it can improve predictive performance. This approach systematically aides the curation of metabolic models, and the databases used to construct them, without relying on the intuition of the curator.
