## Supplemental Table S2 for "Guiding the Refinement of Biochemical Knowledgebases with Ensembles of Metabolic Networks and Machine Learning"

	Fatty Acids, Lipids, and Isoprenoids	Membrane Transport	Cell Wall and Capsule	Stress Response	Amino Acids and Derivatives	Cofactors, Vitamins, Prosthetic Groups, Pigments	Nitrogen Metabolism	Carbohydrates	Experimental Subsystems	Sulfur Metabolism	Unassigned	Clustering-based subsystems	Metabolism of Aromatic Compounds	Nucleosides and Nucleotides	Phosphorus Metabolism	Respiration
Fatty Acids, Lipids, and Isoprenoids	-1.0	1.0	1.0	1.0	1.0	1.0	1.0	1.0	1.0	1.0	1.0	1.0	1.0	1.0	1.0	7.469167283466571e-10
Membrane Transport	1.0	-1.0	1.0	1.0	1.0	1.0	1.0	1.0	1.0	1.0	0.07597498233995609	1.0	1.0	0.8712817317924797	1.0	7.126307525171877e-18
Cell Wall and Capsule	1.0	1.0	-1.0	1.0	1.0	1.0	1.0	1.0	1.0	1.0	0.27994615868182077	1.0	0.642943665533375	0.6815043497565321	1.0	1.1939707608705716e-12
Stress Response	1.0	1.0	1.0	-1.0	1.0	1.0	1.0	1.0	1.0	1.0	1.0	1.0	1.0	1.0	1.0	4.667958554696425e-06
Amino Acids and Derivatives	1.0	1.0	1.0	1.0	-1.0	1.0	1.0	1.0	1.0	1.0	0.006236321201948745	1.0	1.0	1.0	1.0	6.466697704594257e-23
Cofactors, Vitamins, Prosthetic Groups, Pigments	1.0	1.0	1.0	1.0	1.0	-1.0	1.0	1.0	1.0	1.0	1.0	1.0	1.0	1.0	1.0	4.940342574461311e-13
Nitrogen Metabolism	1.0	1.0	1.0	1.0	1.0	1.0	-1.0	1.0	1.0	1.0	1.0	1.0	1.0	1.0	1.0	1.2873197663189656e-06
Carbohydrates	1.0	1.0	1.0	1.0	1.0	1.0	1.0	-1.0	1.0	1.0	0.0045710329974360435	1.0	1.0	1.0	1.0	1.4612913203934762e-23
Experimental Subsystems	1.0	1.0	1.0	1.0	1.0	1.0	1.0	1.0	-1.0	1.0	1.0	1.0	1.0	1.0	1.0	2.8061966330196364e-20
Sulfur Metabolism	1.0	1.0	1.0	1.0	1.0	1.0	1.0	1.0	1.0	-1.0	1.0	1.0	1.0	1.0	1.0	1.3946113276720933e-05
Unassigned	1.0	0.07597498233995609	0.27994615868182077	1.0	0.006236321201948745	1.0	1.0	0.0045710329974360435	1.0	1.0	-1.0	1.0	1.0	1.0	1.0	8.357921639270684e-19
Clustering-based subsystems	1.0	1.0	1.0	1.0	1.0	1.0	1.0	1.0	1.0	1.0	1.0	-1.0	1.0	1.0	1.0	7.249746650120186e-13
Metabolism of Aromatic Compounds	1.0	1.0	0.642943665533375	1.0	1.0	1.0	1.0	1.0	1.0	1.0	1.0	1.0	-1.0	1.0	1.0	0.00048826380491154666
Nucleosides and Nucleotides	1.0	0.8712817317924797	0.6815043497565321	1.0	1.0	1.0	1.0	1.0	1.0	1.0	1.0	1.0	1.0	-1.0	1.0	2.37353724039885e-07
Phosphorus Metabolism	1.0	1.0	1.0	1.0	1.0	1.0	1.0	1.0	1.0	1.0	1.0	1.0	1.0	1.0	-1.0	0.17571601529193373
Respiration	7.469167283466571e-10	7.126307525171877e-18	1.1939707608705716e-12	4.667958554696425e-06	6.466697704594257e-23	4.940342574461311e-13	1.2873197663189656e-06	1.4612913203934762e-23	2.8061966330196364e-20	1.3946113276720933e-05	8.357921639270684e-19	7.249746650120186e-13	0.00048826380491154666	2.37353724039885e-07	0.17571601529193373	-1.0
