## Supplemental Table S3 for "Guiding the Refinement of Biochemical Knowledgebases with Ensembles of Metabolic Networks and Machine Learning"

	Metabolism of Aromatic Compounds	Nucleosides and Nucleotides	Phosphorus Metabolism	Respiration	Nitrogen Metabolism	Clustering-based subsystems	Fatty Acids, Lipids, and Isoprenoids	Unassigned	Carbohydrates	Experimental Subsystems	Amino Acids and Derivatives	Membrane Transport	Stress Response	Cofactors, Vitamins, Prosthetic Groups, Pigments	Cell Wall and Capsule	Sulfur Metabolism
Metabolism of Aromatic Compounds	-1.0	1.0	1.0	1.0	1.0	1.0	1.0	1.0	0.007833526312230468	0.02410408164073643	0.0012633072959423515	0.3213694639839297	0.866354242201623	0.003673162342849563	0.000203710081027852	0.00693843973460464
Nucleosides and Nucleotides	1.0	-1.0	1.0	1.0	1.0	1.0	1.0	1.0	0.0021031939571437516	0.010360310642191776	0.0002502658579518954	0.49247680776017755	1.0	0.0024070447199919373	0.00016979722927396848	0.011309788864227736
Phosphorus Metabolism	1.0	1.0	-1.0	1.0	1.0	1.0	1.0	1.0	1.0	1.0	1.0	1.0	1.0	1.0	1.0	1.0
Respiration	1.0	1.0	1.0	-1.0	1.0	1.0	1.0	0.0766218954880202	4.295154591701966e-06	4.241454991683212e-05	4.876267042568187e-07	0.033532645377525185	0.4291126133540101	4.050828190140902e-05	5.969961612118834e-06	0.001441193137691765
Nitrogen Metabolism	1.0	1.0	1.0	1.0	-1.0	1.0	1.0	1.0	1.0	1.0	0.3720889089381532	1.0	1.0	0.3706606660770654	0.024454880632537583	0.14535390759849165
Clustering-based subsystems	1.0	1.0	1.0	1.0	1.0	-1.0	1.0	1.0	1.0	1.0	0.6712456641120452	1.0	1.0	1.0	0.05408767062411554	0.6196549954380038
Fatty Acids, Lipids, and Isoprenoids	1.0	1.0	1.0	1.0	1.0	1.0	-1.0	1.0	0.006294500090657423	0.024466856392857804	0.0008429912761218502	0.5803365789660797	1.0	0.004346954709770218	0.000264888337978651	0.012524613799685865
Unassigned	1.0	1.0	1.0	0.0766218954880202	1.0	1.0	1.0	-1.0	3.7773717723661995e-07	0.0003659764509668813	3.296730541428765e-06	1.0	1.0	0.025273165625948328	0.002790439159030545	0.19317440575555675
Carbohydrates	0.007833526312230468	0.0021031939571437516	1.0	4.295154591701966e-06	1.0	1.0	0.006294500090657423	3.7773717723661995e-07	-1.0	1.0	1.0	1.0	1.0	1.0	1.0	1.0
Experimental Subsystems	0.02410408164073643	0.010360310642191776	1.0	4.241454991683212e-05	1.0	1.0	0.024466856392857804	0.0003659764509668813	1.0	-1.0	1.0	1.0	1.0	1.0	0.5466012146997532	1.0
Amino Acids and Derivatives	0.0012633072959423515	0.0002502658579518954	1.0	4.876267042568187e-07	0.3720889089381532	0.6712456641120452	0.0008429912761218502	3.296730541428765e-06	1.0	1.0	-1.0	1.0	1.0	1.0	1.0	1.0
Membrane Transport	0.3213694639839297	0.49247680776017755	1.0	0.033532645377525185	1.0	1.0	0.5803365789660797	1.0	1.0	1.0	1.0	-1.0	1.0	1.0	1.0	1.0
Stress Response	0.866354242201623	1.0	1.0	0.4291126133540101	1.0	1.0	1.0	1.0	1.0	1.0	1.0	1.0	-1.0	1.0	1.0	1.0
Cofactors, Vitamins, Prosthetic Groups, Pigments	0.003673162342849563	0.0024070447199919373	1.0	4.050828190140902e-05	0.3706606660770654	1.0	0.004346954709770218	0.025273165625948328	1.0	1.0	1.0	1.0	1.0	-1.0	1.0	1.0
Cell Wall and Capsule	0.000203710081027852	0.00016979722927396848	1.0	5.969961612118834e-06	0.024454880632537583	0.05408767062411554	0.000264888337978651	0.002790439159030545	1.0	0.5466012146997532	1.0	1.0	1.0	1.0	-1.0	1.0
Sulfur Metabolism	0.00693843973460464	0.011309788864227736	1.0	0.001441193137691765	0.14535390759849165	0.6196549954380038	0.012524613799685865	0.19317440575555675	1.0	1.0	1.0	1.0	1.0	1.0	1.0	-1.0
