## Supplemental Table S1 for "Guiding the Refinement of Biochemical Knowledgebases with Ensembles of Metabolic Networks and Machine Learning"

Species_name	PATRIC_GENOME_ID	CONTIGS	Conditions_over_threshold
Staphylococcus aureus	93061.5	1	41
Staphylococcus epidermidis	176280.10	1	19
Corynebacterium efficiens	196164.6	3	11
Haemophilus influenzae	71421.8	1	14
Ralstonia solanacearum	267608.8	2	29
Staphylococcus haemolyticus	279808.8	4	37
Bacillus pumilus	1408.93	1	46
Corynebacterium glutamicum	196627.13	1	24
Streptococcus mitis	365659.3	1	20
Flavobacterium johnsoniae	376686.10	1	28
Pseudomonas stutzeri	96563.4	1	27
Aeromonas salmonicida	382245.13	6	21
Pseudomonas putida	160488.4	1	31
Stenotrophomonas maltophilia	522373.3	1	37
Brevundimonas diminuta	751586.3	302	8
Pseudomonas mendocina	399739.8	1	34
Ralstonia pickettii	402626.5	3	34
Brachybacterium faecium	446465.5	1	48
Haemophilus parasuis	557723.8	1	25
Kytococcus sedentarius	478801.5	1	4
Neisseria gonorrhoeae	242231.10	1	8
Chryseobacterium gleum	525257.3	30	33
Sphingobacterium spiritivorum	525372.3	40	34
Gordonia bronchialis	526226.15	1	14
Bacillus megaterium	545693.3	8	58
Neisseria mucosa	435832.3	7	13
Listeria monocytogenes	169963.11	1	21
Enterococcus faecalis	226185.9	4	34
Neisseria flavescens	546264.5	117	13
Neisseria meningitidis	122586.8	1	14
Streptococcus gallolyticus	637909.5	1	21
Streptococcus oralis	1282664.3	22	16
Bacillus subtilis subsp. Spizizenii	655816.3	1	51
Listeria seeligeri	683837.3	1	20
Achromobacter piechaudii	742159.3	26	20
Achromobacter xylosoxidans	85698.28	1	19
Streptococcus equinus	864569.5	10	21
Streptococcus pneumoniae	171101.6	1	23
Streptococcus vestibularis	904306.3	11	18
Salmonella enterica subsp. enterica serovar Typhi	220341.7	3	33
